# MITF, TFEB and TFE3 drive distinct adaptive gene expression programs and immune infiltration in melanoma

**DOI:** 10.1101/2024.12.23.629393

**Authors:** Diogo Dias, Erica Oliveira, Román Martí-Díaz, Sarah Andrews, Ana Chocarro-Calvo, Alice Bellini, Laura Mosteo, Yurena Vivas García, Jagat Chauhan, Linxin Li, José Manuel García-Martinez, José Neptuno Rodriguez-López, Silvya Stuchi Maria-Engler, Colin Kenny, Javier Martínez-Useros, Custodia García-Jiménez, Luis Sanchez-del-Campo, Pakavarin Louphrasitthiphol, Colin R Goding

## Abstract

Cells can contain multiple related transcription factors targeting the same sequences, leading to potential regulatory cooperativity, redundancy, competition or temporally regulated factor exchange. Yet the differential biological functions of co-targeting transcription factors are poorly understood. In melanoma, three highly related transcription factors are co-expressed: The mTORC1-regulated TFEB and TFE3, key effectors of a wide range of metabolic and microenvironmental cues assumed to perform similar functions; and MITF, that controls melanoma phenotypic identity. Here we reveal the functional specialization of MITF, TFE3 and TFEB and their impact on melanoma progression. Notably, although all bind the same sequences, each regulates different and frequently opposing gene expression programs to coordinate differentiation, metabolism, and protein synthesis, and qualitatively and quantitatively impact tumor immune infiltration. The results uncover a hierarchical cascade whereby microenvironmental stresses, including glucose limitation, lead MITF, TFEB and TFE3 to drive distinct biologically important transcription programs that underpin phenotypic transitions in cancer.
