## Supplemental Table S4 for "MITF, TFEB and TFE3 drive distinct adaptive gene expression programs and immune infiltration in melanoma"

### Sheet: ST4A
Genes	MITF	TFEB	TFE3	Comments
TRAFD1	Y	Y	Y	Very weak Intronics
CD47	Y	Y	Y	Strong Terminator, weak promoter
CASP12	Y	Y	Y	Not an annotated gene on IGV hg38 genome
ELF1	Y	Y	Y	Intron and promoter
LY6E	N	N	Y	promoter
CCRL2	N	N	N
UBA7	N	N	N	Peak at promoter of neigbouting, small converging gene.
GBP2	Y	N	Y	Terminator
TMEM140	Y	Y	Y	Weak 2 intronics and one at the last exon
NUB1	Y	Y	Y	Multiple promoter peaks
IRF1	Y?	N	Y?	Possibly very weak promoter peak
CXCL10	N	N	N
PSME1	Y	Y	Y	Intronic
ISG20	N	N	N	Maybe very weak promoter and terminator peak
PSME2	N	N	N	But close to PSME1 with a sttrong peak
CSF1	Y	Y	Y	Strong terminator and a weaker intronic peak
RIPK2	Y	N	Y	Promoter and terminator peaks
ISG15	N	N	N	Maybe a very weak promoter and a very weak terminator peak
MOV10	Y	Y	Y	Intronic
PSMB9	N	N	N
PARP12	Y	Y	Y	Intronic, possible also promoter (located in the terminator if neighbouring gene)
HERC6	N	N	N
TRIM21	Y	Y	Y	Multiple terminator
IFI44	Y	Y	Y	Terminator
CMPK2	Y	Y	Y	Weak promoter. Intron and multiple terminator peaks
PARP14	Y	Y	Y	Intronic, weak upstream enhancer peak
MX1	N	N	N	Intronic peak in neighbour gene
DHX58	N	N	N	Possible a very weak intronic peak
LGALS3BP	Y	Y	Y	veery weak terminator
ADAR	N	N	N
DDX60	Y	Y	Y	terminator and multiple intronic
SAMD9L	N	N	N
Duplicated entry from conversion
IFI35	Y	Y	Y	Intronic
USP18	Y	N	Y	Weak promoter and multiple very weak intronic peaks
TAP1	N	N	N	One intronic peak of gene downstream
PARP9	Y	N	Y	Intron
IRF9	Y	Y	Y	Promoter
TRIM5	N	N	N
EIF2AK2	Y	Y	Y	Intron and promoter
RTP4	Y	Y	Y	Terminator
